# Uncovering directional epistasis in bi-parental populations using genomic data

**DOI:** 10.1101/2022.12.18.520958

**Authors:** Simon Rio, Alain Charcosset, Laurence Moreau, Tristan Mary-Huard

## Abstract

Epistasis, commonly defined as interaction effects between alleles of different loci, is an important genetic component of the variation of phenotypic traits in natural and breeding populations. In addition to its impact on variance, epistasis can also affect the expected performance of a population and is then referred to as directional epistasis. Before the advent of genomic data, the existence of epistasis (both directional and non-directional) was investigated based on complex and expensive mating schemes involving several generations evaluated for a trait of interest. In this study, we propose a methodology to detect the presence of epistasis based on simple inbred bi-parental populations, both genotyped and phenotyped, ideally along with their parents. Thanks to genomic data, parental proportions as well as shared parental proportions between inbred individuals can be estimated. They allow the evaluation of epistasis through a test of the expected performance for directional epistasis or the variance of genetic values. This methodology was applied to two large multi-parental populations, i.e., the American maize and soybean nested association mapping populations, evaluated for different traits. Results showed significant epistasis, especially for the test of directional epistasis, e.g., the increase in anthesis to silking interval observed in most maize inbred progenies or the decrease in grain yield observed in several soybean inbred progenies. In general, the effects detected suggested that shuffling allelic assocations of both elite parents had a detrimental effect on the performance of their progeny. This methodology is implemented in the EpiTest R-package and can be applied to any bi-/multi-parental inbred population evaluated for a trait of interest.
