## Supplementary material for "Uncovering directional epistasis in bi-parental populations using genomic data": Table S1

### Sheet: Grain yield
Alt. parent	Pop. size	μ	β	δ	σ2S	σ2SxS	σ2E	Stat (δ & σ2SxS)	pval (Global)	Stat (δ)	pval (δ)	Stat (σ2SxS)	pval (σ2SxS)
TN05.3027	98	3937.15	-1140.91	1096.1	3186.43	0.00701382	21510.5	43.9455	1.60205e-10	55.7031	8.42851e-14	0	1
4J105.3.4	137	3937.26	-561.115	686.074	2760.54	15866.7	6206.19	24.751	2.43654e-06	31.8161	1.69484e-08	3.70394	0.027142
5M20.2.5.2	136	3937.29	-614.025	403.406	5346.79	0.0528674	17092.8	8.60897	0.00842646	8.73647	0.00311907	0	1
CL0J095.4.6	139	3937.51	-476.364	268.255	5759.52	1242	16133.6	3.71296	0.105106	3.93962	0.0471613	0.0322067	0.428787
CL0J173.6.8	140	3937.95	-143.019	-6.31426	2261.14	0.000527991	14152.3	0	1	0.00269424	0.958604	0	1
HS6.3976	138	3938.38	-583.672	489.113	3511.05	2599.62	19393.2	9.97219	0.00421076	10.7417	0.0010475	0.141912	0.353194
Prohio	137	3936.7	-963.567	552.473	9406.12	0.026802	19159.6	13.1886	0.000824911	13.7061	0.000213753	0	1
LD00.3309	139	3936.78	-779.272	777.035	8877.61	0.00499155	21292.7	24.1714	3.2604e-06	26.1252	3.19978e-07	1.51315e-06	0.499509
LD01.5907	124	3936.78	-725.093	619.984	7712.25	0.033366	21466.9	15.5358	0.00025203	16.1893	5.73168e-05	0	1
LD02.4485	138	3936.6	-416.838	461.909	6736.51	0.000677363	24000.6	7.9712	0.011667	8.04332	0.00456719	0	1
LD02.9050	137	3937.51	-799.694	674.701	5066.33	5535.5	10513.3	25.7953	1.44174e-06	29.8682	4.62435e-08	1.40744	0.117741
Magellan	137	3936.58	-648.546	165.475	12048.2	0.000645182	33083.2	0.722243	0.546152	0.755714	0.384673	0	1
Maverick	139	3937.3	-810.665	676.29	3949.72	0.011658	19245.5	20.9596	1.63947e-05	22.7097	1.88419e-06	0	1
S06.13640	135	3936.26	-443.031	-202.349	9339.95	3151.17	18709.1	1.77164	0.297778	1.86032	0.172588	0.191708	0.330749
NE3001	136	3937.49	-811.866	666.735	2343.1	2.1337e-05	35205.3	11.1425	0.0023247	11.9236	0.000554273	4.66643e-06	0.499138
Skylla	138	3937.09	-480.919	-250.711	10341.4	19628.2	10222.4	5.61104	0.0391615	2.84781	0.0914985	3.41629	0.0322779
U03.100612	140	3936.7	-575.328	-44.165	6250.49	7974.04	27963.3	0.358843	0.692452	0.0549972	0.814585	0.343502	0.278907
LG03.2979	140	3937.25	-801.756	335.282	16508.4	1045.55	26673.4	3.7848	0.101215	3.81209	0.0508839	0.0198043	0.444042
LG03.3191	121	3937.02	-935.064	415.344	0.00179469	0.00431144	48587.9	3.49676	0.117773	3.48035	0.0621015	0.0038706	0.475196
LG04.4717	108	3937.64	-1109.38	997.587	6201.88	7079.18	14670.2	35.425	1.14767e-08	47.2352	6.29606e-12	0.582287	0.222709
LG05.4292	131	3938.33	-534.098	504.978	2139.46	0.0378241	26408.6	9.11573	0.00650931	9.2778	0.00231948	0	1
LG05.4317	112	3935.76	-847.201	435.578	1999.43	0.335886	25914.1	6.80639	0.021175	6.89525	0.0086425	0	1
LG05.4464	138	3937.21	-1032.09	745.76	2551.37	6527.18	12945.6	26.5915	9.66504e-07	32.0139	1.53073e-08	0.580709	0.223017
LG05.4832	138	3937.09	-803.418	634.485	2704.79	0.334479	27006.1	13.2211	0.00081144	14.0767	0.000175504	0	1
LG90.2550	127	3936.08	-1009.15	473.903	2946.88	0.00930063	21830.2	9.7848	0.0046315	10.0182	0.00155001	0	1
LG92.1255	138	3936.23	-701.979	6.09863	10181.9	6871.43	10727.9	1.5397	0.338873	0.00225424	0.962132	1.33755	0.123734
LG94.1128	134	3934.33	-1528.09	711.221	3.03212	237.906	49374	10.0182	0.00411346	10.17	0.00142748	0.00346774	0.476521
LG94.1906	133	3937.03	-880.74	171	10949.1	18994.6	9753.21	7.27726	0.0166358	1.333	0.248271	3.65006	0.0280336
LG97.7012	136	3936.2	-1222.96	433.85	14376.1	14496.9	43847.5	3.86189	0.0972029	3.36055	0.0667759	0.507503	0.238111
LG98.1605	129	3936.55	-740.577	-145.689	12261.9	20697.2	14010.4	6.7072	0.0222804	0.78789	0.374739	5.94812	0.0073665
LG00.3372	132	3936.88	-755.209	539.849	8505.11	2618.81	11018.3	18.2018	6.57184e-05	19.2134	1.16893e-05	0.260962	0.30473
LG04.6000	134	3937.89	-378.484	311.833	2304.54	0.00137034	24495.3	3.84888	0.0978682	3.85239	0.0496751	0	1
PI398881	137	3935.63	-1486.64	402.153	0.000657561	2762.8	34899.3	4.5842	0.0666612	4.39997	0.0359395	0.14612	0.351136
PI427136	99	3937.27	-727.641	-110.841	2556.22	0.0160437	22376	0.470916	0.641387	0.482222	0.487418	0	1
PI437169B	133	3937.16	-1756.45	214.398	16946.7	41756	4656.68	23.373	4.87039e-06	1.80741	0.178819	12.8	0.000173311
PI518751	139	3936.37	-1761.61	724.778	13151.3	358.398	19995.8	22.4317	7.81844e-06	24.1098	9.09964e-07	0.00164456	0.483826
PI561370	132	3934.49	-1774.32	606.584	7320.29	0.00222908	43583.7	7.99539	0.0115238	8.13277	0.00434722	0	1
PI404188A	140	3935.82	-1598.97	344.206	6694.59	0.0510226	22658.1	4.43367	0.0720951	4.61695	0.0316575	0	1
PI574486	124	3934.15	-1734.3	849.445	7629.19	0.0514658	44507.2	14.51	0.000423025	15.0307	0.000105776	0	1

### Sheet: Days to maturity
Alt. parent	Pop. size	μ	β	δ	σ2S	σ2SxS	σ2E	Stat (δ & σ2SxS)	pval (Global)	Stat (δ)	pval (δ)	Stat (σ2SxS)	pval (σ2SxS)
TN05.3027	98	129.34	0.814981	3.43184	3.88259	0.0297759	3.00906	3.48707	0.118376	3.45375	0.0631084	0	1
4J105.3.4	137	129.338	-1.54191	2.87308	2.99781	0.00791088	1.74973	3.54468	0.114836	3.53429	0.0601122	0	1
5M20.2.5.2	136	129.336	-1.29496	5.03747	1.3243	0.13984	2.68197	7.92901	0.0119211	8.19755	0.00419471	0	1
CL0J095.4.6	139	129.33	-6.37273	4.09487	2.76842	0.00746976	1.63092	8.62368	0.00836353	8.73774	0.0031169	0	1
CL0J173.6.8	140	129.337	-3.26188	1.87636	0.680681	0.624263	1.95512	1.32877	0.381808	1.40914	0.235199	0.206284	0.324848
HS6.3976	138	129.338	-1.25248	2.80664	0.768344	0.00921813	1.99976	3.61223	0.110824	3.61374	0.0573043	0	1
Prohio	137	129.342	1.06108	1.70351	1.66465	1.11301	1.8459	1.5882	0.329785	0.963351	0.326344	0.869276	0.175578
LD00.3309	139	129.332	1.51564	1.12559	1.68079	1.6684	0.974775	4.46105	0.0710742	0.617662	0.431917	2.8732	0.0450328
LD01.5907	124	129.34	-1.32589	3.17209	2.22389	0.0281192	4.21892	2.10631	0.247764	2.10158	0.147147	0	1
LD02.4485	138	129.317	-15.2409	7.40532	2.47034	1.35594	4.05914	10.4744	0.00326275	10.0396	0.00153209	0.507835	0.238039
LD02.9050	137	129.336	3.56185	-2.04903	3.69553	1.36227	1.47309	2.6478	0.184895	1.49682	0.221162	1.22011	0.13467
Magellan	137	129.347	5.01256	0.378868	0.949948	0.01314	3.16838	0.0168183	0.944221	0.0416112	0.838363	0	1
Maverick	139	129.338	7.21481	-5.38951	3.748	0.000282057	2.5117	9.3955	0.00564548	9.71314	0.00182956	0	1
S06.13640	135	129.358	7.03017	1.4508	0.965542	6.85925e-05	2.7923	0.70927	0.550558	0.715782	0.397531	0	1
NE3001	136	129.332	-3.62197	-1.19779	3.01972	2.81755	4.72269	1.42031	0.362459	0.19991	0.654793	0.936177	0.166631
Skylla	138	129.334	-9.61181	3.10478	6.04376	4.22489	9.62508	1.71445	0.307373	0.716784	0.397201	0.922644	0.168391
U03.100612	140	129.288	-18.9677	8.23584	1.41386	0.0345655	18.5308	3.35926	0.126635	3.34245	0.0675139	0	1
LG03.2979	140	129.325	-7.01853	4.08734	3.83088	0.00318485	4.65548	3.26069	0.13341	3.25522	0.0711962	0	1
LG03.3191	121	129.334	-4.62849	8.93465	9.49239	4.59559	6.80218	6.63867	0.0230778	6.40098	0.0114057	0.29416	0.293784
LG04.4717	108	129.333	-3.42636	2.698	1.9602	0.553239	1.79003	2.792	0.171161	2.85223	0.0912473	0.130763	0.358821
LG05.4292	131	129.335	2.69054	0.592305	2.05056	0.0269612	3.06967	0.0726156	0.875955	0.0985703	0.753552	0	1
LG05.4317	112	129.346	8.7842	-3.0931	2.24612	1.21209	2.05125	4.24688	0.0794709	3.01766	0.0823625	0.285455	0.296574
LG05.4464	138	129.332	-6.20457	6.37726	1.57855	0.0116147	5.9516	6.44528	0.0254873	6.47752	0.0109247	0	1
LG05.4832	138	129.337	-1.76249	1.97287	2.5159	0.578484	1.8789	1.95508	0.269138	1.49434	0.221544	0.199482	0.32757
LG90.2550	127	129.335	-0.153937	-4.30907	7.7761	5.05401	1.57212	7.10566	0.0181638	3.86778	0.0492215	2.82194	0.0464919
LG92.1255	138	129.327	-7.76915	3.19232	3.36449	0.00361479	3.99461	2.32026	0.220573	2.30165	0.129236	0	1
LG94.1128	134	129.337	-9.34159	0.26708	33.1325	0.534299	4.30066	0.00313846	0.976878	0.0113305	0.915229	0	1
LG94.1906	133	129.333	-3.4649	-0.405327	4.06548	2.28746	3.16095	2.18041	0.237963	0.0318781	0.858296	1.88809	0.0847089
LG97.7012	136	129.318	-5.13795	0.638824	26.801	0.0241052	11.9821	0	1	0.0277405	0.86772	0	1
LG98.1605	129	129.336	-2.78631	-6.58156	25.5326	8.65224	0.447873	19.3396	3.70522e-05	6.30253	0.0120566	11.4811	0.000351543
LG00.3372	132	129.33	-0.802329	2.29005	1.67083	0.378933	1.79245	2.50909	0.199198	2.10376	0.146937	0.190517	0.331243
LG04.6000	134	129.335	6.32388	-0.63326	3.15483	0.965504	0.49246	3.86971	0.0968053	0.296942	0.585806	2.28042	0.0655083
PI398881	137	129.332	-3.98414	-0.599384	1.53053	4.90984	0.750381	14.9022	0.000347013	0.1076	0.742894	12.2729	0.000229796
PI427136	99	129.345	0.407465	-0.17707	1.95011	1.12042	1.43642	1.06118	0.445602	0.0123617	0.911471	0.622743	0.215015
PI437169B	133	129.335	-4.19689	-5.57769	35.5014	14.8295	0.000849493	31.5951	7.83881e-08	3.44817	0.063322	12.9018	0.000164132
PI518751	139	129.339	-5.23347	-2.83255	29.3212	0.000204507	10.7968	0.61156	0.585375	0.621412	0.430523	0	1
PI561370	132	129.344	-3.24699	-2.4418	22.5395	6.44131	5.84314	2.72758	0.177159	0.550195	0.458238	1.36987	0.120917
PI404188A	140	129.331	-4.41586	-0.538545	5.00124	0.00597557	2.98373	0.036175	0.915615	0.0772086	0.781117	0	1
PI574486	124	129.336	0.118074	2.37491	19.0781	17.5804	0.0649219	28.8543	3.10245e-07	0.569233	0.450564	15.2832	4.62674e-05

### Sheet: Plant height
Alt. parent	Pop. size	μ	β	δ	σ2S	σ2SxS	σ2E	Stat (δ & σ2SxS)	pval (Global)	Stat (δ)	pval (δ)	Stat (σ2SxS)	pval (σ2SxS)
TN05.3027	98	93.5305	1.03968	11.6264	36.3902	0.0283922	8.99125	10.9561	0.00255525	11.5702	0.000670161	0	1
4J105.3.4	137	93.5319	-3.644	5.52139	32.9875	8.62544	6.35144	4.26223	0.0788366	1.92367	0.165453	1.30565	0.126592
5M20.2.5.2	136	93.5287	-1.61203	-0.616253	15.7241	7.92902	0.00398576	22.0486	9.4795e-06	0.0681253	0.794086	7.86813	0.00251569
CL0J095.4.6	139	93.5175	-5.23464	0.0819261	24.7071	0.139076	9.11618	0	1	0.000601899	0.980427	0	1
CL0J173.6.8	140	93.5223	-7.74325	0.0151729	22.4591	0.157618	8.31007	0	1	2.28093e-05	0.996189	0	1
HS6.3976	138	93.5317	4.45531	-0.204762	15.8728	0.00135022	13.224	0	1	0.00277578	0.957982	0	1
Prohio	137	93.5232	5.02909	3.02841	24.2333	3.41766	16.2407	0.66414	0.56627	0.398514	0.527858	0.19529	0.329275
LD00.3309	139	93.5323	1.51215	-1.34178	22.8074	0.0364228	13.3537	0.0828487	0.866448	0.109997	0.740147	0	1
LD01.5907	124	93.5219	-12.3861	11.7058	60.0796	4.67416	11.8744	6.60983	0.023422	6.64251	0.00995734	0.180104	0.335642
LD02.4485	138	93.5194	-8.01448	3.29698	37.4572	0.0637227	12.9195	0.526035	0.618503	0.62979	0.427432	0	1
LD02.9050	137	93.5323	2.28923	-2.43778	54.1857	0.110434	14.9974	0.236372	0.757685	0.285057	0.593406	0	1
Magellan	137	93.545	20.8197	-6.68041	28.3404	0.973709	8.2738	4.09466	0.0860488	3.98482	0.0459119	0.0501563	0.411396
Maverick	139	93.5473	37.8554	-10.8766	62.5927	0.00328151	28.7355	3.31119	0.129894	3.32908	0.0680649	0	1
S06.13640	135	93.5641	13.7774	18.7458	28.232	5.24273	16.633	13.7184	0.000631066	15.5921	7.85809e-05	0.46202	0.248341
NE3001	136	93.5038	-15.3872	-8.99643	31.2842	0.0910745	82.4835	0.870708	0.498897	0.866262	0.351992	0	1
Skylla	138	93.5607	-3.24571	-0.480436	47.0086	0.0171509	46.6735	0	1	0.00421098	0.94826	0	1
U03.100612	140	93.475	-19.5346	5.79384	23.0947	0.00650395	46.2993	0.626942	0.579692	0.636603	0.424943	0	1
LG03.2979	140	93.5063	10.0173	-0.0395027	49.5904	0.00887352	31.1106	0	1	4.3254e-05	0.994753	0	1
LG03.3191	121	93.5287	6.42289	9.94263	58.6621	20.4116	6.13043	9.61151	0.00505807	3.36692	0.0665181	2.90317	0.0442027
LG04.4717	108	93.5263	6.34729	1.06878	14.5307	5.21268	6.44622	1.37279	0.37236	0.0967558	0.755758	0.575151	0.22411
LG05.4292	131	93.5614	17.3698	-4.63551	11.4115	0.0629707	16.0485	1.15461	0.421997	1.15258	0.283009	0	1
LG05.4317	112	93.5321	10.4648	8.37342	21.9545	12.652	6.88086	5.9019	0.0337072	4.28461	0.038459	1.28272	0.128697
LG05.4464	138	93.5224	4.85672	0.876949	35.3997	0.877516	18.4903	0.00369976	0.974825	0.0344259	0.852804	0.00221349	0.481238
LG05.4832	138	93.5265	7.41379	-1.04782	25.6582	0.000199126	13.0664	0.0368221	0.914793	0.0684127	0.793662	0	1
LG90.2550	127	93.529	-11.4363	-5.13388	42.2053	55.9645	24.8932	4.91206	0.0562222	0.445851	0.504312	3.62123	0.0285233
LG92.1255	138	93.5314	10.8919	-11.9316	24.2367	0.0143519	12.2325	9.32655	0.00584703	9.90832	0.00164534	0	1
LG94.1128	134	93.5278	3.43049	-3.87295	99.5649	21.2604	5.78402	3.65704	0.108242	0.678766	0.410012	1.06578	0.15095
LG94.1906	133	93.5291	1.69571	3.39188	30.9274	0.00943007	14.0602	0.6248	0.580479	0.641559	0.423147	0	1
LG97.7012	136	93.486	1.81574	-2.21022	104.524	0.0153727	54.1612	0.0392124	0.911807	0.0745363	0.784843	0	1
LG98.1605	129	93.5287	13.9157	-23.8234	54.9776	31.1476	0.000482625	66.6888	1.80976e-15	28.4758	9.4876e-08	20.4115	3.12269e-06
LG00.3372	132	93.534	16.7262	1.94621	39.3806	5.77435	7.40479	1.84991	0.285171	0.218929	0.639858	0.857007	0.177289
LG04.6000	134	93.5227	6.62934	3.30309	16.558	0.0263493	10.0074	0.90921	0.487511	0.902991	0.341981	0	1
PI398881	137	93.5272	16.8249	0.77539	5.48781	25.734	3.62142	22.2966	8.36817e-06	0.0356434	0.850254	19.4604	5.13538e-06
PI427136	99	93.5294	9.78187	10.8085	10.6014	33.0346	0.268285	18.8595	4.71861e-05	6.38647	0.0114994	7.69824	0.00276373
PI437169B	133	93.5401	18.4033	-9.17492	132.357	49.835	29.3313	4.58473	0.0666426	1.24258	0.264974	3.17589	0.0373663
PI518751	139	93.5351	-1.1823	-5.17744	74.8532	0.0155513	32.2753	0.697482	0.554603	0.704693	0.401211	0	1
PI561370	132	93.5288	-6.49886	2.06766	119.756	21.4789	0.0215881	22.6755	6.91615e-06	0.273727	0.600843	2.99078	0.0418698
PI404188A	140	93.5287	12.6022	-0.362628	29.441	9.20971	0.00978134	18.494	5.67208e-05	0.0229742	0.879524	5.80137	0.00800684
PI574486	124	93.5287	1.8314	14.7052	74.1784	46.7325	0.000201672	45.5145	7.29833e-11	7.8743	0.00501424	13.9155	9.56056e-05

### Sheet: Lodging
Alt. parent	Pop. size	μ	β	δ	σ2S	σ2SxS	σ2E	Stat (δ & σ2SxS)	pval (Global)	Stat (δ)	pval (δ)	Stat (σ2SxS)	pval (σ2SxS)
TN05.3027	98	1.76496	0.242841	0.0546183	0.0580972	0.0118351	0.0118491	1.48638	0.349186	0.124231	0.72449	0.408656	0.261326
4J105.3.4	137	1.76453	-0.35749	0.202072	0.0203331	0.00227891	0.0179103	1.51224	0.34414	1.71436	0.19042	0	1
5M20.2.5.2	136	1.76448	-0.499743	0.259035	0.00603095	0.00347956	0.0150435	3.83426	0.0986216	3.70953	0.0541026	0.0116175	0.457083
CL0J095.4.6	139	1.7642	-0.292514	0.0693249	0.00482562	6.17345e-05	0.0250655	0.163385	0.803807	0.179771	0.67157	0	1
CL0J173.6.8	140	1.76412	-0.497661	0.0851923	0.0072762	7.69699e-05	0.00720472	0.854902	0.503669	0.888542	0.345873	0	1
HS6.3976	138	1.76494	-0.0535325	-0.170188	0.0200759	0.0177332	0.0188108	4.39267	0.0736518	0.906304	0.341097	2.40177	0.0605989
Prohio	137	1.76465	0.246812	0.131911	0.0518996	0.0121252	0.0432047	0.471323	0.641214	0.279116	0.597281	0.216908	0.320703
LD00.3309	139	1.76518	0.23412	-0.37139	0.075918	0.0616892	0.0306137	5.95356	0.0328222	1.94449	0.163182	2.70972	0.0498694
LD01.5907	124	1.76458	0.506712	-0.504481	0.0659683	0.000630644	0.0927924	2.37165	0.214526	2.36688	0.123934	0	1
LD02.4485	138	1.76426	0.214719	-0.165177	0.0516135	0.00692077	0.0368254	0.523657	0.619465	0.55373	0.456798	0.0232106	0.439455
LD02.9050	137	1.7648	-0.089778	0.321977	0.0632744	0.0202587	0.0155331	5.56701	0.0400617	2.9588	0.0854115	2.44159	0.0590782
Magellan	137	1.76614	0.711802	-0.116603	0.0801148	0.000128387	0.0344082	0.287275	0.729087	0.321302	0.570826	0	1
Maverick	139	1.76645	0.944344	-0.611936	0.0700708	3.00257e-06	0.0411813	7.49796	0.0148593	7.54291	0.00602467	0.00955945	0.461056
S06.13640	135	1.7646	-0.0295291	0.916259	0.0403605	0.0231682	1.11078e-08	62.3912	1.55622e-14	59.961	9.67535e-15	11.818	0.000293306
NE3001	136	1.76447	-0.120734	-0.180122	0.0448072	0.0203228	0.00825193	4.52443	0.0687668	1.35355	0.244659	1.62626	0.101111
Skylla	138	1.76522	-0.100783	-0.142123	0.0237272	0.000183166	0.0355804	0.475461	0.63945	0.494674	0.48185	0	1
U03.100612	140	1.7643	-0.0858013	-0.183109	0.028709	0.009977	0.0151352	1.64042	0.320303	1.42345	0.232837	0.323594	0.284728
LG03.2979	140	1.76414	0.317105	0.0938292	0.0779259	8.26427e-06	0.0563044	0.113807	0.840268	0.136479	0.711806	0.00232132	0.480786
LG03.3191	121	1.76446	0.425219	0.244505	0.0540232	3.45739e-05	0.0465762	0.925926	0.48267	0.927947	0.335397	0	1
LG04.4717	108	1.76416	0.288251	-0.254556	0.0379828	0.00139225	0.0185143	2.50372	0.199775	2.5412	0.110911	0	1
LG05.4292	131	1.76456	-0.0224529	-0.270254	0.00466283	0.00306483	0.0179989	3.01212	0.152213	3.36558	0.0665722	0.186355	0.332984
LG05.4317	112	1.76444	0.366289	0.0724923	0.0459006	0.0272717	0.0118113	3.84044	0.0983023	0.166279	0.68344	1.84684	0.0870754
LG05.4464	138	1.76482	0.333081	-0.0995772	0.0636616	0.000238908	0.0308155	0.242826	0.753921	0.2704	0.603063	0	1
LG05.4832	138	1.76464	0.366564	-0.307914	0.0331548	0.0302716	0.00714364	8.85144	0.00744708	3.62185	0.0570253	3.7801	0.0259328
LG90.2550	127	1.76494	0.0850387	-0.28613	0.0336484	0.0219745	0.0258048	2.38964	0.21245	1.93634	0.164067	0.770908	0.189968
LG92.1255	138	1.76495	0.386441	-0.205747	0.0579271	0.0114956	0.0133855	2.66571	0.183128	1.7204	0.189641	0.616327	0.216208
LG94.1128	134	1.76498	0.770067	-0.618316	0.119319	0.0193906	0.0180978	9.9659	0.00422424	10.5523	0.00116044	0.726212	0.197057
LG94.1906	133	1.76491	0.232098	-0.0803761	0.0413052	0.022835	0.0105592	4.45139	0.0714325	0.235429	0.627527	3.02516	0.0409911
LG97.7012	136	1.76372	0.583738	-0.519526	0.0719501	0.0116741	0.0642229	3.09755	0.145459	3.30106	0.0692351	0.0709861	0.394953
LG98.1605	129	1.76497	0.503651	-0.605894	0.0513481	0.0906995	0.0229918	14.358	0.00045679	4.91237	0.026665	8.17465	0.002124
LG00.3372	132	1.76466	0.234492	0.151121	0.0734613	0.0300385	0.00454848	13.0743	0.000874009	0.678577	0.410077	2.54877	0.0551902
LG04.6000	134	1.76514	0.0642619	0.0570245	0.0084093	6.45001e-06	0.0115703	0.233237	0.759529	0.248467	0.618157	0	1
PI398881	137	1.76433	0.766782	-0.193491	0.0364567	0.0297129	0.0264273	4.03197	0.0889173	0.797957	0.371705	3.05673	0.0402017
PI427136	99	1.76572	0.782341	-0.197289	0.0548316	5.05379e-05	0.0385287	0.763267	0.532527	0.799939	0.371112	0	1
PI437169B	133	1.76458	0.666595	-0.301848	0.0876394	0.0575978	0.0105271	10.7296	0.00286636	1.99201	0.15813	7.5298	0.00303433
PI518751	139	1.76532	0.172436	-0.00471416	0.0646133	0.00959707	0.0430906	0.145467	0.816377	0.000408137	0.983882	0.104217	0.373414
PI561370	132	1.76692	0.381724	-0.00200063	0.0595399	0.00168956	0.0640299	0	1	5.58234e-05	0.994039	0	1
PI404188A	140	1.7646	0.883499	-0.278726	0.0935275	0.0213298	0.000234393	24.0259	3.50783e-06	5.37719	0.0204017	4.62077	0.0157936
PI574486	124	1.76516	0.0596115	0.210902	0.0387527	0.0161696	0.0134646	5.42119	0.0431954	1.69687	0.192698	3.87173	0.0245529

### Sheet: Grain moisture
Alt. parent	Pop. size	μ	β	δ	σ2S	σ2SxS	σ2E	Stat (δ & σ2SxS)	pval (Global)	Stat (δ)	pval (δ)	Stat (σ2SxS)	pval (σ2SxS)
TN05.3027	98	6.83712	0.0259727	-0.0112072	1.40537e-06	0.000178686	0.00107134	0.266767	0.740319	0.107834	0.742623	0.161611	0.343839
4J105.3.4	137	6.83733	-0.006381	0.105739	4.41247e-07	0.000325	0.000857625	8.46967	0.00904668	10.5922	0.00113563	0.516074	0.236261
5M20.2.5.2	136	6.837	0.0336451	-0.0512357	2.3208e-08	0.000712763	0.000532278	5.5105	0.0412479	2.91102	0.0879761	2.04821	0.0761929
CL0J095.4.6	139	6.8372	0.00756103	0.0621685	2.17854e-05	6.3633e-05	0.00102847	3.32662	0.128839	3.52187	0.060564	0.0036861	0.475794
CL0J173.6.8	140	6.83728	0.0650038	-0.0191406	7.52708e-05	1.26802e-06	0.00102859	0.321652	0.711028	0.346467	0.55612	0.00588335	0.46943
HS6.3976	138	6.83706	-0.111448	0.249415	1.84301e-05	2.68947e-06	0.00132201	39.8395	1.25454e-09	45.7031	1.37604e-11	0	1
Prohio	137	6.83699	0.0374202	-0.0685149	8.72833e-08	4.6424e-07	0.000699105	6.44615	0.0254758	6.47483	0.0109413	0.0198839	0.443931
LD00.3309	139	6.83738	-0.0275214	0.113216	0.000142993	3.23586e-07	0.000845477	13.1358	0.000847205	14.5888	0.000133707	0.00980403	0.460563
LD01.5907	124	6.83682	0.0534112	-0.140665	6.85792e-05	3.23864e-07	0.000944676	17.6524	8.66766e-05	19.9685	7.87305e-06	0.00601653	0.469087
LD02.4485	138	6.83694	0.0173954	0.00133252	0.000134019	2.13794e-05	0.00082665	0	1	0.00195227	0.964757	0	1
LD02.9050	137	6.83739	0.0261846	0.0520086	0.00013008	3.35387e-07	0.00122062	2.14884	0.242087	2.14063	0.143443	0.00972984	0.460712
Magellan	137	6.83688	0.0072931	-0.0528065	0.000167022	2.32293e-06	0.000731925	3.529	0.115788	3.54056	0.0598853	0	1
Maverick	139	6.83704	0.0150439	-0.054459	0.000320952	7.87293e-05	0.000498037	4.24844	0.0794063	4.8979	0.0268894	0	1
S06.13640	135	6.83667	-0.0216198	0.0299833	9.90975e-07	2.84048e-05	0.00108285	0.855935	0.503356	0.836492	0.360402	0	1
NE3001	136	6.83701	0.030619	-0.0888845	0.000125086	9.16063e-07	0.000881284	8.08977	0.0109816	8.28055	0.00400721	0	1
Skylla	138	6.83705	0.0293018	-0.0155911	1.28843e-07	4.70141e-07	0.000836036	0.276363	0.735018	0.288164	0.591399	0.0183391	0.446139
U03.100612	140	6.8371	0.0952598	-0.0831977	0.000319819	0.000668553	0.000696478	6.57349	0.0238631	6.11273	0.0134211	1.6135	0.102
LG03.2979	140	6.83704	0.0762426	-0.099138	3.28761e-06	0.000158664	0.00118938	7.77911	0.0128699	7.83422	0.00512664	0.199074	0.327735
LG03.3191	121	6.83706	-0.00241088	0.0126073	0.000116142	4.39141e-07	0.000620063	0.213541	0.771369	0.231736	0.63024	0.0012317	0.486002
LG04.4717	108	6.83704	0.0525736	-0.0375177	8.81288e-05	0.000230999	0.000649506	1.65125	0.318375	1.65594	0.198152	0.253979	0.307144
LG05.4292	131	6.83712	-0.016368	0.0824625	7.929e-06	0.000510899	0.000525767	9.15175	0.00639104	7.85948	0.00505548	2.74573	0.0487573
LG05.4317	112	6.83711	0.022599	-0.0361954	0.000208009	0.000534721	0.000636725	1.99486	0.26333	1.30544	0.253223	0.466537	0.247292
LG05.4464	138	6.83695	0.0391957	-0.089065	0.000403743	0.00035211	0.000401832	8.82823	0.00753566	12.0952	0.000505531	1.35563	0.122149
LG05.4832	138	6.83696	0.0445034	-0.0389312	0.000273444	0.000253262	0.00113166	1.34228	0.378878	1.08971	0.296535	0.192902	0.330256
LG90.2550	127	6.83698	0.0599384	-0.0792272	0.000622885	0.0002669	0.00103967	4.0752	0.0869289	4.82399	0.0280662	0.270887	0.301369
LG92.1255	138	6.83723	0.0706156	-0.0387718	9.34287e-05	3.51129e-07	0.00150968	0.969955	0.470201	0.981331	0.32187	0.00223569	0.481144
LG94.1128	134	6.83698	0.0123924	-0.0115638	0.000675489	1.7428e-08	0.000796695	0.127027	0.829998	0.150348	0.698203	0	1
LG94.1906	133	6.83699	0.0241794	-0.0519075	0.000258766	8.76024e-07	0.000858603	2.86212	0.164872	2.84579	0.0916138	0	1
LG97.7012	136	6.83729	0.0554415	0.0279159	0.000775897	0.000704209	0.0007566	2.5432	0.195576	0.60477	0.436764	1.71707	0.0950354
LG98.1605	129	6.83706	0.0676782	-0.0410272	0.000427512	0.000127746	0.000886094	1.55937	0.335155	1.5865	0.207827	0.0452148	0.415805
LG00.3372	132	6.83733	-0.00868494	0.015153	6.2415e-05	6.85796e-05	0.00108119	0.138834	0.821191	0.197327	0.656887	0	1
LG04.6000	134	6.83736	0.0610773	-0.0490469	6.24157e-05	3.49831e-10	0.00104082	2.2593	0.227981	2.26599	0.132242	0.0108432	0.458533
PI398881	137	6.83731	0.0166376	0.0691017	1.76968e-07	0.000209567	0.000414809	7.49808	0.0148584	8.86481	0.0029072	1.30015	0.127093
PI427136	99	6.83705	-0.0640864	0.0934442	1.61985e-07	1.59017e-05	0.000920803	8.35512	0.00959094	8.41948	0.00371222	0.0448254	0.416163
PI437169B	133	6.83697	0.0741256	-0.0968833	4.00871e-09	0.00120148	0.000715165	10.462	0.0032833	7.13606	0.00755488	6.27843	0.00611081
PI518751	139	6.83703	0.0834282	-0.121859	0.0005254	0.0010101	0.000382547	12.3266	0.00127595	16.1717	5.78505e-05	2.84091	0.045946
PI561370	132	6.83734	0.0211438	-0.0085834	0.000201836	8.59361e-06	0.000919024	0.0484123	0.900967	0.0763243	0.782342	0	1
PI404188A	140	6.83684	0.0782259	-0.144427	6.29183e-06	4.87263e-06	0.00116817	16.3114	0.000170421	17.0357	3.66834e-05	0.0138104	0.453225
PI574486	124	6.83679	0.0583602	-0.119327	0.000123744	3.89585e-07	0.000794872	14.9984	0.000330568	16.642	4.51394e-05	0.00367864	0.475818

### Sheet: Fiber content
Alt. parent	Pop. size	μ	β	δ	σ2S	σ2SxS	σ2E	Stat (δ & σ2SxS)	pval (Global)	Stat (δ)	pval (δ)	Stat (σ2SxS)	pval (σ2SxS)
TN05.3027	98	4.84652	-0.129447	0.0623014	0.00263257	0.00025579	0.000339023	6.14084	0.0298056	5.70394	0.0169269	0.341124	0.279591
4J105.3.4	137	4.84644	-0.113477	-0.013547	0.00154293	8.93265e-05	0.000407436	0.347446	0.698046	0.265742	0.606203	0	1
5M20.2.5.2	136	4.84655	-0.0761163	-0.0453554	0.0015265	7.71812e-06	0.000435954	3.36609	0.126179	3.35391	0.0670455	0	1
CL0J095.4.6	139	4.84651	-0.175546	0.00710113	0.00268038	0.000195208	0.000487379	0.418396	0.664486	0.0679451	0.794352	0.0893397	0.382509
CL0J173.6.8	140	4.84648	-0.1133	-0.0415088	0.00203968	1.16007e-06	0.000459462	3.01762	0.151769	2.9813	0.0842317	0	1
HS6.3976	138	4.84646	-0.125503	-0.0654131	0.00083456	1.59575e-06	0.000478836	7.56013	0.0143943	7.65067	0.00567512	0	1
Prohio	137	4.84642	-0.230638	-0.0416788	0.00127479	0.000353467	0.000360005	2.95628	0.156803	2.31331	0.128271	1.30632	0.126531
LD00.3309	139	4.84663	-0.0374593	-0.00599762	0.00133254	0.000175473	0.0010083	0.115023	0.839304	0.0275976	0.868058	0.0493458	0.412103
LD01.5907	124	4.84655	0.0481826	-0.0386141	0.00253782	0.00050049	0.000304172	5.62249	0.0389307	1.84087	0.174849	1.36436	0.121392
LD02.4485	138	4.84655	-0.077707	0.0894194	0.0010502	0.000182777	0.00185844	3.27418	0.132462	3.57449	0.0586735	0	1
LD02.9050	137	4.84668	0.00405191	-0.0768874	0.00188335	6.34791e-09	0.000701247	6.34623	0.026818	6.36281	0.0116537	0.00408853	0.474508
Magellan	137	4.84666	-0.0633594	-0.0177411	0.00184376	2.54925e-05	0.000908499	0.26614	0.740669	0.281016	0.596036	0	1
Maverick	139	4.84653	-0.0282125	-0.044624	0.00155429	0.000122936	0.000831217	1.7889	0.294947	1.82066	0.177235	0	1
S06.13640	135	4.84668	-0.0600787	-0.0149785	0.000843346	0.000119927	0.000734172	0.306372	0.718943	0.248783	0.617934	0.0231618	0.439518
NE3001	136	4.8465	-0.108485	0.0559368	0.00296043	0.00063311	2.62073e-05	22.2831	8.42487e-06	6.01427	0.0141906	2.19466	0.0692451
Skylla	138	4.84654	0.0149979	-0.0328718	0.00258517	1.29879e-05	0.000462277	1.63396	0.321459	1.64797	0.199236	0	1
U03.100612	140	4.84645	0.0247572	-0.115198	0.00315401	0.000203094	0.000233393	17.8273	7.93628e-05	28.437	9.67962e-08	0.589104	0.221383
LG03.2979	140	4.84634	-0.139673	-0.00706388	0.00213743	1.37068e-05	0.00146004	0	1	0.029547	0.863522	0	1
LG03.3191	121	4.84653	-0.0753303	-0.085851	0.000614357	2.43499e-07	0.00300233	2.20672	0.234582	2.20701	0.137384	0.00749055	0.465515
LG04.4717	108	4.84648	-0.168216	-0.00971314	0.00113071	0.000652991	0.000102202	11.6839	0.0017668	0.161468	0.687808	3.55326	0.0297143
LG05.4292	131	4.84647	-0.137871	0.0424703	0.0019235	0.000236933	0.00100731	1.24542	0.400458	1.23894	0.265675	0	1
LG05.4317	112	4.8465	-0.110883	0.00603987	0.001208	0.0010292	5.10892e-05	14.5374	0.000417206	0.0538075	0.816566	3.72499	0.0268019
LG05.4464	138	4.84647	-0.13396	-0.0182008	0.00219738	6.0537e-06	0.000560534	0.440801	0.654467	0.46519	0.495209	0	1
LG05.4832	138	4.84648	-0.0921172	0.0808392	0.00158773	0.000154856	0.000726272	6.1975	0.0289492	6.30562	0.0120356	0	1
LG90.2550	127	4.84657	-0.0320068	0.0206523	0.00229994	0.000739379	0.000562233	2.87724	0.163547	0.371315	0.542289	1.8236	0.0884428
LG92.1255	138	4.84639	-0.270054	0.0525295	0.00116547	0.000151273	0.000856278	2.75804	0.174296	2.54725	0.110487	0.0649365	0.399429
LG94.1128	134	4.84647	-0.162384	-0.0108094	0.00453356	0.000328122	0.000646125	0.356781	0.693458	0.107449	0.743068	0.0313153	0.429769
LG94.1906	133	4.8465	-0.0725718	-0.00996415	0.00174292	0.000279551	0.00199323	0.0775115	0.871342	0.0395438	0.842375	0.0640883	0.400074
LG97.7012	136	4.84631	-0.0743783	-0.0469031	0.00334538	6.01643e-05	0.00136833	1.27421	0.3939	1.26995	0.259776	0	1
LG98.1605	129	4.8465	-0.0705462	-0.0867274	0.00408117	0.000706548	0.000299361	9.99025	0.00417229	7.4241	0.0064356	3.48215	0.031017
LG00.3372	132	4.84646	-0.04194	0.0152437	0.00158332	4.80593e-05	0.00060149	0.241404	0.754746	0.25037	0.616814	0	1
LG04.6000	134	4.84658	0.0431258	-0.0121598	0.0012956	0.000303722	0.000321789	2.40088	0.211165	0.231431	0.630465	1.0556	0.152111
PI398881	137	4.84647	-0.125037	-0.0260534	0.00154696	0.00117517	0.000371708	8.32606	0.0097342	0.614695	0.433026	6.52732	0.00531149
PI427136	99	4.84656	-0.120508	-0.0616678	0.00244063	0.000308217	0.000594622	4.11074	0.0853284	3.65387	0.055939	0.47419	0.245533
PI437169B	133	4.84648	-0.206785	-0.0225645	0.00364262	0.000806092	0.000173426	7.30486	0.0164024	0.635761	0.42525	5.13262	0.0117401
PI518751	139	4.84652	-0.164885	0.0655073	0.00410864	7.64773e-07	0.000838334	3.96024	0.0923201	4.00223	0.0454401	0.00266137	0.479428
PI561370	132	4.84643	-0.161078	-0.0769593	0.00354544	1.68511e-05	0.0010668	4.34736	0.0754121	4.51247	0.0336486	0	1
PI404188A	140	4.84647	-0.12956	0.0227749	0.00165104	0.000199699	0.000538854	0.759327	0.533816	0.624664	0.429319	0.195531	0.329176
PI574486	124	4.84655	-0.0607595	0.033977	0.00413039	0.00115235	0.000435305	6.40966	0.0259579	0.872068	0.350384	4.56299	0.016335

### Sheet: Oil content
Alt. parent	Pop. size	μ	β	δ	σ2S	σ2SxS	σ2E	Stat (δ & σ2SxS)	pval (Global)	Stat (δ)	pval (δ)	Stat (σ2SxS)	pval (σ2SxS)
TN05.3027	98	20.1077	-0.789214	-0.0523287	0.096776	0.0358261	0.0250491	3.6215	0.110284	0.0488815	0.825021	0.271524	0.301156
4J105.3.4	137	20.1066	-0.416045	-0.0159113	0.147128	9.49668e-05	0.0259084	0	1	0.00566231	0.940017	0	1
5M20.2.5.2	136	20.1071	-1.0656	-0.290282	0.0787027	0.00847088	0.0553354	1.10662	0.433931	1.14273	0.285076	0	1
CL0J095.4.6	139	20.1073	-0.845251	-0.0883932	0.105746	0.0151973	0.0377346	0.495354	0.63108	0.143751	0.70458	0.213279	0.322105
CL0J173.6.8	140	20.1073	-0.746875	-0.237595	0.0791148	0.0164768	0.024799	1.66888	0.315264	1.39169	0.23812	0.723951	0.197425
HS6.3976	138	20.1071	-1.03239	-0.152611	0.0768633	0.00949952	0.0128008	1.69975	0.309895	1.03743	0.30842	0.750183	0.193209
Prohio	137	20.1071	-0.375014	-0.248777	0.097709	0.00575124	0.0302851	1.3391	0.379566	1.35278	0.244792	0.0557518	0.40667
LD00.3309	139	20.1054	-0.419473	-0.532104	0.117269	0.000441512	0.0884195	2.66751	0.182951	2.68163	0.101512	0	1
LD01.5907	124	20.108	-0.373603	0.429424	0.120464	0.0153157	0.102008	1.3203	0.383656	1.39565	0.237452	0	1
LD02.4485	138	20.1072	-0.0593454	0.261075	0.0787152	0.000245574	0.081441	0.689704	0.557295	0.704269	0.401353	0	1
LD02.9050	137	20.1071	-0.892328	-0.0924103	0.0992416	0.00723433	0.0473129	0.0754109	0.873306	0.130186	0.71824	0	1
Magellan	137	20.1064	-1.25662	-0.00656291	0.102318	3.75795e-06	0.0784214	0	1	0.000467524	0.982749	0.000474941	0.491306
Maverick	139	20.1073	-1.43445	0.714168	0.120353	0.0414308	0.0256662	12.1211	0.00141586	8.34225	0.00387336	2.89339	0.0444718
S06.13640	135	20.107	-0.604201	-0.734543	0.113324	0.0527056	0.0219536	9.50893	0.00532894	9.12427	0.0025224	2.27752	0.0656307
NE3001	136	20.1081	-0.644792	0.358557	0.066725	0.00243826	0.0539221	1.78726	0.295214	1.88836	0.169387	0	1
Skylla	138	20.108	-0.16887	0.266541	0.144775	0.0143803	0.0348281	1.70889	0.308324	1.28385	0.257184	0.241448	0.311581
U03.100612	140	20.1088	0.105317	0.440326	0.0621867	0.00340836	0.0575402	2.72792	0.177127	2.79115	0.0947864	0	1
LG03.2979	140	20.1075	-0.199924	-0.216196	0.161479	0.000403566	0.0595765	0.630478	0.578397	0.640334	0.42359	0	1
LG03.3191	121	20.1094	-0.625588	-0.563191	0.117589	2.62967e-05	0.235351	1.11252	0.432443	1.11368	0.291283	0.00120931	0.48613
LG04.4717	108	20.1079	-0.546447	0.269673	0.1095	0.00255783	0.0361701	1.34337	0.378644	1.38317	0.239561	0	1
LG05.4292	131	20.1068	-1.09452	0.318354	0.125727	0.000765612	0.0561462	1.37958	0.370927	1.36601	0.242498	0	1
LG05.4317	112	20.1078	-0.0629302	-0.291366	0.124159	0.0347274	4.20277e-05	26.6459	9.40418e-07	3.29267	0.0695898	5.47611	0.00963904
LG05.4464	138	20.1086	0.190896	0.0509231	0.125885	2.50322e-06	0.0495464	0.0117222	0.953969	0.0433534	0.835061	0.00486379	0.4722
LG05.4832	138	20.1085	-0.925899	-0.14064	0.144184	2.57525e-05	0.05564	0.23763	0.756948	0.282618	0.59499	0.00502547	0.471742
LG90.2550	127	20.1076	-1.49655	0.384308	0.214374	0.0593186	0.0110606	7.17455	0.017534	2.80485	0.0939794	2.43216	0.0594344
LG92.1255	138	20.1071	-0.507516	0.351996	0.0462916	0.00749943	0.0628339	1.70168	0.309562	1.66489	0.196945	0	1
LG94.1128	134	20.1074	-1.5075	0.442881	0.392628	0.0313797	0.0373013	3.7752	0.101726	2.63461	0.104558	0.360952	0.273989
LG94.1906	133	20.107	-1.03529	0.173255	0.158472	0.00423528	0.0488108	0.419937	0.663789	0.440451	0.506905	0	1
LG97.7012	136	20.1072	-1.53074	1.11081	0.180058	0.00605668	0.0531471	15.2199	0.000295591	17.1202	3.50881e-05	0.00843276	0.463417
LG98.1605	129	20.1078	-1.83911	0.987171	0.129403	0.0643441	0.00909346	25.6475	1.55287e-06	18.1717	2.01852e-05	10.5497	0.000581047
LG00.3372	132	20.1073	-0.881166	-0.0249977	0.0556964	0.0192238	0.0248908	1.30866	0.386214	0.0128279	0.909824	0.790045	0.187043
LG04.6000	134	20.1073	-1.08324	-0.413629	0.064389	0.0163803	0.0254486	3.47023	0.119431	3.94069	0.0471314	0.410899	0.260757
PI398881	137	20.1071	-0.727147	-0.111136	0.0618651	0.0250285	0.0346254	0.431169	0.658743	0.2247	0.635482	0.177782	0.336643
PI427136	99	20.1064	-1.05971	0.113399	0.0717194	1.20822e-05	0.0433365	0.18424	0.789875	0.23249	0.629683	0.00201567	0.482095
PI437169B	133	20.108	-1.37431	0.599737	0.173003	0.0729709	0.0308821	7.66364	0.0136523	4.30972	0.0378952	2.56952	0.0544702
PI518751	139	20.107	-1.57414	0.930261	0.29969	0.000258608	0.0514446	12.2471	0.00132829	12.811	0.000344581	0	1
PI561370	132	20.1078	-1.16016	0.230836	0.218383	0.0435177	0.000888855	19.5833	3.27737e-05	1.6732	0.195831	2.20346	0.0688508
PI404188A	140	20.1082	-0.80247	-0.141702	0.116609	0.0108581	0.0302724	0.309852	0.717125	0.423367	0.515262	0.0110298	0.458179
PI574486	124	20.1075	-1.30468	0.332376	0.210096	0.0938515	0.0174832	14.0378	0.000536991	1.38112	0.23991	9.57432	0.000986588

### Sheet: Protein content
Alt. parent	Pop. size	μ	β	δ	σ2S	σ2SxS	σ2E	Stat (δ & σ2SxS)	pval (Global)	Stat (δ)	pval (δ)	Stat (σ2SxS)	pval (σ2SxS)
TN05.3027	98	32.6763	2.00139	-0.469848	0.325608	0.0176806	0.129059	1.40435	0.365752	1.30761	0.252827	0	1
4J105.3.4	137	32.6779	1.38574	0.292088	0.378802	0.039948	0.0441824	2.02144	0.259525	0.753396	0.385403	0.397451	0.264204
5M20.2.5.2	136	32.6768	2.06535	0.647538	0.21256	0.0395196	0.0841205	3.35588	0.126862	3.06486	0.0800019	0.410815	0.260778
CL0J095.4.6	139	32.6769	2.73465	-0.100643	0.354244	0.0170586	0.096665	0.0921959	0.858176	0.0778583	0.780221	0	1
CL0J173.6.8	140	32.6776	1.9301	0.703738	0.302081	0.00446851	0.0913868	4.13564	0.0842251	4.31604	0.0377547	0	1
HS6.3976	138	32.6781	2.35591	0.809799	0.165941	0.00012743	0.0831467	6.55763	0.0240582	6.70539	0.00961218	0	1
Prohio	137	32.6785	3.04802	0.371362	0.188723	0.0603599	0.0668725	2.51459	0.19861	1.03708	0.308503	1.75613	0.0925539
LD00.3309	139	32.6785	1.06227	0.539844	0.124438	0.0166515	0.140581	1.65847	0.317097	1.70367	0.191808	0.0148611	0.451487
LD01.5907	124	32.6755	0.199151	-0.209901	0.443674	0.0390768	0.100019	0.154152	0.810209	0.260183	0.609995	0	1
LD02.4485	138	32.6769	1.03851	-1.40035	0.205244	0.00038668	0.266497	6.25904	0.0280475	6.30154	0.0120633	0	1
LD02.9050	137	32.6759	1.00464	0.86804	0.146745	5.99532e-05	0.148624	4.2813	0.0780561	4.28045	0.0385531	0	1
Magellan	137	32.6765	2.31935	-0.0710249	0.222106	0.000327603	0.140552	1.60139e-05	0.9984	0.0301097	0.862242	0	1
Maverick	139	32.6774	2.0638	-0.471676	0.218493	0.0251385	0.132634	1.37379	0.372148	1.26399	0.260897	0	1
S06.13640	135	32.6773	1.41463	0.902542	0.160639	0.0320316	0.130065	4.69189	0.0630311	4.87262	0.027286	0.213766	0.321916
NE3001	136	32.6759	1.82646	-0.968114	0.2511	0.000229856	0.0702094	9.17662	0.00631063	9.55404	0.0019951	0	1
Skylla	138	32.6758	0.237911	-0.148269	0.400143	0.000460245	0.110041	0.114942	0.839368	0.15114	0.697448	0	1
U03.100612	140	32.6768	0.00646215	0.288489	0.302131	0.052641	0.0649544	1.68808	0.311912	0.739199	0.389918	0.768521	0.190337
LG03.2979	140	32.6788	1.72559	0.368083	0.30092	0.0276907	0.160653	0.669827	0.564256	0.659309	0.416804	0.0161343	0.449462
LG03.3191	121	32.6765	1.91425	0.903493	0.000626213	4.51821e-05	0.658998	1.21259	0.408093	1.21352	0.270637	0.050579	0.411029
LG04.4717	108	32.6766	2.33378	-0.169422	0.31341	0.0849289	0.00232583	19.3611	3.66529e-05	0.378732	0.538283	2.31649	0.0640044
LG05.4292	131	32.6787	2.65413	-0.871284	0.270432	0.00424004	0.221918	2.79521	0.170867	2.77898	0.0955091	0	1
LG05.4317	112	32.6769	1.32253	0.320751	0.211233	0.0705372	0.0352632	4.66721	0.0638446	1.09991	0.294286	2.22391	0.0679443
LG05.4464	138	32.6764	1.21643	0.175498	0.453626	0.00157801	0.086469	0.208394	0.774538	0.269253	0.603834	0	1
LG05.4832	138	32.6762	1.95641	-0.682255	0.262443	0.0139767	0.0832331	3.80484	0.100156	4.0232	0.0448786	0	1
LG90.2550	127	32.6766	2.13385	-0.663431	0.47769	0.106976	0.00308728	19.7849	2.96104e-05	5.74469	0.0165386	3.864	0.0246662
LG92.1255	138	32.6778	3.28339	-0.893066	0.139583	0.0707412	0.0837142	7.51283	0.0147468	5.57826	0.0181847	1.35216	0.12245
LG94.1128	134	32.6782	3.3822	-0.482677	0.74557	0.0945799	0.18028	1.05439	0.447378	0.811257	0.367749	0.0897504	0.382247
LG94.1906	133	32.6774	2.05077	-0.223759	0.323197	8.67621e-05	0.161138	0.216089	0.769812	0.246125	0.619817	0.00225847	0.481048
LG97.7012	136	32.6811	2.55782	-0.962909	0.105766	0.0219213	0.25214	3.09773	0.145445	3.22442	0.0725474	0	1
LG98.1605	129	32.6768	2.85509	-0.369801	0.413797	0.0948943	0.0481235	6.44176	0.0255334	0.999509	0.317429	4.14235	0.0209115
LG00.3372	132	32.677	1.31831	-0.0599433	0.225147	0.040894	0.0374471	2.30969	0.221838	0.0363519	0.848791	0.94238	0.165833
LG04.6000	134	32.6759	0.926629	0.468791	0.16068	0.0349936	0.0998132	1.97308	0.266493	1.51617	0.218201	0.336835	0.280831
PI398881	137	32.6779	2.14138	0.254838	0.242416	0.131449	0.13957	1.47581	0.351274	0.273542	0.600966	1.05044	0.152703
PI427136	99	32.6773	2.51341	0.507922	0.232031	0.00104096	0.127438	1.56594	0.333923	1.56736	0.210591	0	1
PI437169B	133	32.6768	3.528	-0.392771	0.50806	0.165636	0.0220484	8.04442	0.0112389	1.13573	0.286556	3.8224	0.0252858
PI518751	139	32.6777	3.4447	-1.82485	0.397816	0.000274205	0.176204	14.6656	0.000391063	16.0638	6.12448e-05	0.000785252	0.488822
PI561370	132	32.6785	3.03665	0.317568	0.657209	0.00167948	0.121846	0.626206	0.579962	0.634089	0.425859	0	1
PI404188A	140	32.6764	2.40917	-0.211134	0.214807	0.0244134	0.0692606	0.554569	0.607148	0.420082	0.516896	0.03589	0.424871
PI574486	124	32.6766	2.16439	-0.826613	0.272007	0.0342869	0.11559	4.58423	0.0666598	4.14554	0.0417444	0.427778	0.256541
