## Supplementary material for "Uncovering directional epistasis in bi-parental populations using genomic data": Table S2

### Sheet: Plant height
Alt. parent	Pop. Size	μ	β	δ	σ2S	σ2SxS	σ2E	Stat (δ & σ2SxS)	pval (δ & σ2SxS)	Stat (δ)	pval (δ)	Stat (σ2SxS)	pval (σ2SxS)
B97	194	178.734	-14.5673	4.49374	119.198	10.302	35.5629	1.12051	0.430437	0.707581	0.400248	0.384627	0.267569
CML103	196	178.712	-39.521	30.7786	135.009	0.00323712	129.508	12.5808	0.00112189	13.0795	0.000298547	0	1
CML228	191	178.731	-19.8129	13.7387	141.928	84.8275	0.675545	32.3833	5.27817e-08	4.31759	0.0377204	4.12963	0.0210693
CML247	196	178.7	-32.2561	10.2377	121.516	2.43783	75.5268	2.39567	0.21176	2.37545	0.123256	0.0100517	0.46007
CML277	187	178.723	-26.704	32.3934	116.457	63.2254	18.3925	30.6651	1.25012e-07	24.6587	6.84341e-07	4.45003	0.0174503
CML322	185	178.653	-29.4573	4.21204	172.03	9.53462	66.146	0.650513	0.571136	0.372912	0.541422	0.186166	0.333064
CML333	193	178.781	8.42933	-1.24902	72.1263	16.7055	60.9463	0.709543	0.550465	0.0363616	0.848771	0.733044	0.195949
CML52	196	178.777	8.31526	8.97653	222.891	8.85328	124.04	1.08193	0.440225	1.09299	0.29581	0.031312	0.429773
CML69	189	178.77	11.4979	-16.8495	149.213	0.00402771	69.8421	6.66937	0.0227171	6.75859	0.00932974	0	1
Hp301	192	178.726	-20.0112	-1.29545	141.892	23.8881	51.6242	0.894542	0.49181	0.0331357	0.855557	0.654427	0.209267
Il14H	194	178.74	-21.7169	2.3334	125.722	34.5217	40.7747	2.76726	0.173439	0.117801	0.731432	1.96624	0.0804236
Ki11	193	178.763	-24.0824	-2.98292	99.1683	13.5286	59.7955	0.542956	0.611731	0.226876	0.63385	0.267746	0.302424
Ki3	126	178.734	-33.2982	-0.562377	128.292	54.8314	12.8792	3.98299	0.0912264	0.00711745	0.932766	1.45156	0.114139
Ky21	196	178.729	2.56307	-16.258	60.5991	20.9789	40.4236	8.54885	0.00868874	7.86797	0.00503181	1.40495	0.117948
M162W	185	178.675	8.09267	-29.2957	163.259	0.109867	70.2672	17.3265	0.00010215	19.1005	1.24015e-05	0	1
M37W	194	178.685	24.0836	-37.5708	117.435	40.4435	42.5728	30.1483	1.62035e-07	29.538	5.48308e-08	2.58132	0.0540656
Mo18W	192	178.662	-13.7327	1.5625	106.913	20.226	77.8624	0.659511	0.567916	0.0444391	0.833039	0.612783	0.216871
MS71	196	178.678	-63.7695	27.6663	112.936	16.9549	41.9594	24.3746	2.94394e-06	21.7245	3.14747e-06	1.19182	0.137481
NC350	188	178.736	-47.6542	6.52225	172.504	20.8722	102.948	1.01668	0.457402	0.621624	0.430444	0.260546	0.304873
NC358	184	178.756	-53.2204	30.3277	96.4007	31.7554	40.4923	24.3893	2.92229e-06	22.9074	1.69992e-06	1.52196	0.108661
Oh43	193	178.76	6.1718	-41.0666	110.295	1.10672	68.3291	39.0593	1.8551e-09	43.9634	3.34578e-11	0	1
Oh7B	181	178.647	-35.7022	31.7417	119.59	20.5267	61.5792	22.7373	6.70481e-06	21.3525	3.82119e-06	0.688426	0.20335
P39	183	178.715	-60.2447	-1.47322	89.068	13.8934	37.9832	0.574621	0.599354	0.0723024	0.788014	0.465913	0.247437
Tx303	188	178.665	20.4817	0.856587	118.628	8.01092	95.8172	0	1	0.0126866	0.91032	0.049168	0.412259
Tzi8	187	178.742	-35.1916	41.7102	230.942	0.723857	85.6312	27.6855	5.57941e-07	29.9676	4.39316e-08	0	1

### Sheet: Ear height
Alt. parent	Pop. Size	μ	β	δ	σ2S	σ2SxS	σ2E	Stat (δ & σ2SxS)	pval (δ & σ2SxS)	Stat (δ)	pval (δ)	Stat (σ2SxS)	pval (σ2SxS)
B97	194	88.9061	-5.91112	0.473245	68.4828	1.19362	22.3565	0	1	0.0153024	0.901551	0.0194654	0.44452
CML103	196	88.9207	-15.4243	38.6444	74.5707	0.0468552	73.132	32.2201	5.72854e-08	36.5425	1.49371e-09	0	1
CML228	191	88.9071	-7.27391	24.1344	80.4849	15.5081	33.5999	20.801	1.77567e-05	20.8507	4.96511e-06	0.425234	0.257169
CML247	196	88.8958	-21.7733	22.5521	78.3341	1.16045	39.4953	20.8386	1.74234e-05	21.6969	3.19313e-06	0.00697489	0.466721
CML277	187	88.8962	-1.07957	11.9395	75.3173	54.453	6.34351	15.7217	0.000229462	4.66295	0.0308202	8.77235	0.00152915
CML322	185	88.8323	-17.8042	17.3449	80.3029	8.43396	31.3649	13.576	0.00067815	12.1764	0.000483992	0.526259	0.234092
CML333	193	88.9181	30.3141	-0.619595	69.9403	16.5723	21.8553	2.80735	0.169762	0.0171344	0.895856	2.43929	0.059165
CML52	196	88.9404	25.2839	8.12281	103.216	30.4613	44.0965	2.97443	0.155295	1.63806	0.200591	1.46087	0.113396
CML69	189	88.9118	29.6929	-23.9793	62.18	9.16443	41.1451	19.2582	3.86018e-05	19.4371	1.03968e-05	0.209502	0.323579
Hp301	192	88.899	1.31621	-3.5618	57.2525	12.7495	29.1143	1.22571	0.405023	0.468066	0.493878	0.534441	0.232373
Il14H	194	88.8718	-33.9276	9.5082	83.6709	0.00031858	48.0689	3.07241	0.147413	3.05856	0.0803127	0	1
Ki11	193	88.9291	1.32445	0.707076	71.4597	0.362519	34.8915	0.00443892	0.972332	0.0262145	0.871378	0	1
Ki3	126	88.893	-22.1896	12.3864	64.8995	33.3438	0.00558572	39.7504	1.31185e-09	7.16977	0.00741424	6.33824	0.00590812
Ky21	196	88.9085	4.78973	1.73068	53.9613	6.76626	27.1013	0.418552	0.664416	0.156682	0.69223	0.272562	0.300809
M162W	185	88.8739	16.9618	-15.2262	73.8587	3.62704	34.9721	9.17856	0.00630441	9.61752	0.00192729	0.0480073	0.413284
M37W	194	88.8497	25.296	-37.4341	85.029	23.2876	25.7552	44.7513	1.06983e-10	48.7741	2.87207e-12	1.67813	0.0975867
Mo18W	192	88.8403	3.95145	-1.1673	73.5358	1.19827	41.1396	0.0184431	0.941398	0.0563883	0.812298	0.00478162	0.472435
MS71	196	88.8606	-48.5154	24.2455	41.8018	14.257	13.4793	42.2163	3.81117e-10	35.8473	2.13405e-09	4.33179	0.0187035
NC350	188	88.8988	-22.539	-4.61373	70.8324	15.3518	35.9864	1.32565	0.382487	0.751319	0.386059	0.743589	0.194257
NC358	184	88.8914	-34.9	16.1114	52.5352	20.0233	18.2996	13.362	0.00075563	12.2251	0.000471519	1.96622	0.0804251
Oh43	193	88.9179	-4.59629	-23.2126	52.8775	18.6652	28.5946	23.8054	3.91892e-06	21.0508	4.47276e-06	1.48079	0.111825
Oh7B	181	88.8763	-31.3501	35.2547	79.8471	18.9903	21.6491	50.2406	6.83689e-12	51.2013	8.3364e-13	2.33254	0.0633475
P39	183	88.8904	-57.6146	8.09557	71.3347	6.18048	26.3383	3.88119	0.0962243	3.41752	0.0645079	0.204901	0.325397
Tx303	188	88.867	44.3509	-18.7916	65.5055	0.0255616	57.8828	10.7989	0.00276738	11.0798	0.000872751	0	1
Tzi8	187	88.9541	1.0361	23.3578	111.494	9.83234	55.1088	12.9454	0.000932878	13.1794	0.000283043	0.24849	0.30907

### Sheet: Days to silking
Alt. parent	Pop. Size	μ	β	δ	σ2S	σ2SxS	σ2E	Stat (δ & σ2SxS)	pval (δ & σ2SxS)	Stat (δ)	pval (δ)	Stat (σ2SxS)	pval (σ2SxS)
B97	194	872.342	25.8304	-17.2571	726.407	41.317	106.899	3.70776	0.105394	3.01523	0.082486	0.464136	0.247849
CML103	196	872.468	58.1876	28.5354	520.3	43.6293	236.37	4.46017	0.0711068	4.88761	0.0270502	0.429526	0.256111
CML228	191	872.349	145.451	21.2816	857.727	383.67	48.2168	11.4526	0.00198657	1.95666	0.161871	6.39838	0.00571122
CML247	196	872.382	164.248	76.6466	948.858	47.2644	352.648	23.1618	5.41619e-06	24.8053	6.34226e-07	0.0877032	0.383559
CML277	187	872.356	155.51	59.7151	1084.3	420.175	161.929	16.5429	0.000151638	11.384	0.000740805	4.24127	0.0197264
CML322	185	872.408	73.8994	57.2591	839.774	0.177349	240.021	19.286	3.8066e-05	20.6514	5.50979e-06	0	1
CML333	193	872.539	147.514	5.43636	353.801	56.7298	334.22	0.360296	0.691744	0.137511	0.710768	0.207334	0.324432
CML52	196	872.653	182.177	125.561	614.132	9.42955e-05	540.111	45.9803	5.77911e-11	53.9872	2.01798e-13	0	1
CML69	189	872.608	140.532	47.137	405.18	0.0405487	290.708	12.7985	0.00100483	13.156	0.000286594	0	1
Hp301	192	872.449	12.311	9.76764	703.102	0.000593086	224.457	0.555464	0.606797	0.588855	0.442862	0	1
Il14H	194	872.273	-42.4739	-27.9524	720.006	141.054	152.742	5.89688	0.0337946	4.16534	0.041259	1.3139	0.125845
Ki11	193	872.494	155.111	34.1396	796.6	0.00677996	395.774	5.42566	0.043096	5.4528	0.019537	0	1
Ki3	126	872.444	53.0182	97.7095	761.321	47.7617	285.223	33.074	3.73235e-08	41.4971	1.18044e-10	0.0572137	0.405478
Ky21	196	872.422	72.7022	42.2114	705.592	0.0199939	227.382	12.9557	0.000928036	13.1953	0.000280655	0	1
M162W	185	872.341	138.323	-3.98887	647.135	204.044	139.334	3.08276	0.146606	0.0765904	0.781972	2.0079	0.0782408
M37W	194	872.339	137.473	-47.0205	629.55	49.1452	219.74	13.5502	0.00068706	13.6965	0.000214854	0.261858	0.304423
Mo18W	192	872.316	214.307	-6.78789	1145.5	51.6841	288.121	0.429788	0.65936	0.222415	0.637206	0.22748	0.316699
MS71	196	872.117	-120.946	84.8329	418.663	74.1806	259.543	35.6908	1.00445e-08	37.5544	8.88978e-10	0.559188	0.227294
NC350	188	872.392	150.2	-47.4162	560.714	0.0389745	331.144	11.4887	0.00195053	12.1877	0.00048106	0	1
NC358	184	872.496	70.4018	-16.8801	628.591	0.00243277	201.009	2.39077	0.21232	2.3662	0.123989	0	1
Oh43	193	872.299	55.9769	-116.937	804.215	152.629	177.772	57.2589	2.03331e-13	72.3841	1.77135e-17	2.78167	0.0476743
Oh7B	181	872.556	52.9406	56.3259	443.486	5.33394e-05	327.937	16.7901	0.000133866	17.5637	2.77836e-05	0	1
P39	183	872.365	-89.1546	-19.818	944.647	242.28	171.398	4.51233	0.0692016	1.61435	0.203882	2.19222	0.0693546
Tx303	188	872.447	173.273	-40.7931	585.917	0.0239769	526.694	5.73986	0.0366435	5.7482	0.0165055	0	1
Tzi8	187	872.531	182.031	5.93869	618.262	127.364	434.856	0.505658	0.626813	0.103419	0.747765	0.413546	0.260088

### Sheet: Days to anthesis
Alt. parent	Pop. Size	μ	β	δ	σ2S	σ2SxS	σ2E	Stat (δ & σ2SxS)	pval (δ & σ2SxS)	Stat (δ)	pval (δ)	Stat (σ2SxS)	pval (σ2SxS)
B97	194	867.861	-60.7471	53.1779	438.002	149.5	39.2573	27.8373	5.16977e-07	24.9094	6.00879e-07	4.17041	0.0205679
CML103	196	868.006	64.3156	32.882	280.272	43.9139	289.532	5.14175	0.0499128	5.77133	0.0162897	0.347554	0.277751
CML228	191	867.961	50.4017	162.663	1040.62	143.261	154.992	93.6395	2.50885e-21	145.373	1.77994e-33	1.25411	0.131385
CML247	196	867.885	103.602	127.149	794.627	0.00409265	329.839	67.0914	1.4794e-15	83.4127	6.65919e-20	0	1
CML277	187	867.927	94.8778	129.72	777.739	353.85	214.576	48.9421	1.3103e-11	55.5115	9.29147e-14	3.37294	0.0331376
CML322	185	867.838	42.9456	61.0901	659.93	0.017385	203.696	25.6456	1.55439e-06	28.0019	1.21196e-07	0	1
CML333	193	868.008	67.2908	63.1614	424.296	17.5102	289.273	22.4932	7.58016e-06	23.0131	1.60898e-06	0.0346455	0.42617
CML52	196	867.801	279.823	-128.805	479.732	0.0182238	374.144	59.7376	5.87677e-14	81.4224	1.82278e-19	0	1
CML69	189	868.022	62.8019	111.023	479.252	0.00321749	225.64	68.9879	5.72444e-16	90.8767	1.52912e-21	0	1
Hp301	192	867.882	-36.562	32.6532	589.527	66.6703	104.336	9.63085	0.00500857	8.62642	0.00331322	0.603061	0.218706
Il14H	194	867.799	-109.299	25.9967	456.781	180.815	106.017	8.39862	0.00938051	3.90796	0.0480579	2.53576	0.0556466
Ki11	193	868.029	71.9425	100.166	636.072	0.124391	366.096	43.568	1.93571e-10	51.269	8.0539e-13	0	1
Ki3	126	867.959	12.5433	116.313	707.05	0.395073	216.503	58.0337	1.37942e-13	86.1988	1.62728e-20	0	1
Ky21	196	867.878	12.6022	62.3897	492.217	6.77731	151.238	37.1964	4.72083e-09	41.3251	1.28904e-10	0.0222403	0.440725
M162W	185	867.87	71.1089	75.4165	344.822	208.409	136.346	30.2607	1.53142e-07	29.024	7.14858e-08	3.62811	0.0284056
M37W	194	867.816	90.7134	-33.1995	646.091	90.25	95.2182	11.2513	0.00219993	9.45968	0.00210038	1.25883	0.130936
Mo18W	192	867.84	126.763	35.0363	755.733	177.981	131.985	11.229	0.00222499	6.71784	0.00954529	3.21811	0.0364139
MS71	196	867.527	-166.418	121.048	207.985	25.1543	244.009	81.897	8.9443e-19	99.7249	1.75107e-23	0.129616	0.359415
NC350	188	867.902	86.4954	15.906	437.035	126.494	152.885	3.54706	0.114692	1.63828	0.200561	1.70358	0.0959105
NC358	184	867.877	11.4326	18.6383	331.955	0.044987	160.957	3.76901	0.102057	3.75514	0.0526454	0	1
Oh43	193	867.81	-21.202	-48.0965	305.429	133.933	126.774	18.5307	5.56841e-05	16.4245	5.06257e-05	2.61064	0.0530746
Oh7B	181	867.979	-11.1745	102.447	467.924	0.0137075	254.795	57.7511	1.58913e-13	72.9745	1.31337e-17	0	1
P39	183	867.846	-137.094	-4.46272	726.493	209.602	86.3124	6.60915	0.0234303	0.114656	0.734904	5.25786	0.0109239
Tx303	188	867.985	91.9419	1.03704	252.241	0.00655837	467.542	0	1	0.00439263	0.947157	0	1
Tzi8	187	868.079	59.5268	123.164	463.96	0.0280077	344.304	61.2605	2.7413e-14	71.8	2.38156e-17	0	1

### Sheet: Anthesis to silking interval
Alt. parent	Pop. Size	μ	β	δ	σ2S	σ2SxS	σ2E	Stat (δ & σ2SxS)	pval (δ & σ2SxS)	Stat (δ)	pval (δ)	Stat (σ2SxS)	pval (σ2SxS)
B97	194	11.3408	36.0871	-14.0733	56.3358	0.208531	55.3507	6.16219	0.0294799	6.29426	0.012113	0	1
CML103	196	11.2883	-21.6827	3.61797	42.184	0.00579077	45.8393	0.513047	0.62378	0.514726	0.4731	0	1
CML228	191	11.3233	15.3746	0.643789	57.3071	0.0191325	46.384	0	1	0.0159645	0.899454	0	1
CML247	196	11.3268	49.3516	-47.7562	41.1372	35.5298	55.9698	45.5339	7.22762e-11	47.08	6.8148e-12	1.1948	0.137181
CML277	187	11.312	11.6479	5.34953	58.6129	39.9892	32.5246	5.12738	0.0502857	0.758411	0.383826	3.87199	0.0245492
CML322	185	11.3389	10.1774	4.38716	78.1091	23.305	31.6686	2.27652	0.225861	0.587262	0.44348	1.61674	0.101774
CML333	193	11.3473	59.0109	-42.0341	56.6329	21.4132	29.1678	57.3733	1.92009e-13	62.3088	2.93611e-15	2.85036	0.0456767
CML52	196	11.3397	16.0018	5.24018	58.3198	0.0743399	48.0297	1.05324	0.447681	1.05174	0.305106	0	1
CML69	189	11.3164	59.2391	-58.356	50.7361	41.8645	18.0881	86.9122	7.26951e-20	99.7018	1.77163e-23	7.39373	0.00327257
Hp301	192	11.3166	37.2792	-25.2885	50.0438	5.07385	44.7377	19.2261	3.92301e-05	20.3731	6.37178e-06	0.134021	0.357149
Il14H	194	11.3202	37.3661	-23.3478	39.0942	0.0506837	53.3085	17.1788	0.000110042	18.0272	2.17769e-05	0	1
Ki11	193	11.3092	48.7697	-30.7951	30.4259	0.0231096	67.6943	26.4907	1.01666e-06	28.1428	1.12685e-07	0	1
Ki3	126	11.3032	45.522	-35.893	42.8813	35.694	34.3977	29.3115	2.46621e-07	30.3734	3.56386e-08	1.24141	0.1326
Ky21	196	11.3368	41.318	-16.488	57.865	6.44146	44.8628	9.52606	0.00528271	9.69824	0.00184444	0.109235	0.370508
M162W	185	11.304	42.4774	-59.3802	80.4311	57.9432	0.00421506	94.9886	1.27733e-21	111.888	3.78085e-26	5.50631	0.00947398
M37W	194	11.3515	31.5378	-15.793	49.9004	0.0163817	59.4539	7.47852	0.0150078	7.75439	0.00535821	0	1
Mo18W	192	11.3333	72.1739	-42.8667	75.7697	0.117645	80.8047	36.3106	7.36075e-09	41.5817	1.13044e-10	0	1
MS71	196	11.3186	9.94638	0.121506	74.4042	20.9357	20.2495	3.11911	0.143804	0.000597309	0.980502	2.56646	0.0545758
NC350	188	11.2759	36.7984	-41.028	33.365	0.15005	73.5559	38.9142	1.99501e-09	44.1004	3.11956e-11	0	1
NC358	184	11.3753	45.0419	-48.7182	41.643	1.5723	50.1875	61.2671	2.73227e-14	85.509	2.30651e-20	0.00692974	0.466828
Oh43	193	11.3086	41.992	-35.3038	115.242	13.1349	26.8859	44.5369	1.19117e-10	53.3651	2.76979e-13	1.30367	0.126772
Oh7B	181	11.3821	45.8096	-36.3985	56.2155	0.00537309	67.1634	33.4179	3.14099e-08	37.0064	1.17741e-09	0	1
P39	183	11.3558	35.9062	-9.76084	50.7572	13.1997	45.8829	3.66647	0.107707	2.92683	0.0871185	0.480232	0.244159
Tx303	188	11.2859	79.731	-64.2758	116.084	4.91743	54.515	84.646	2.25974e-19	119.27	9.13979e-28	0.0670577	0.397835
Tzi8	187	11.314	96.8829	-93.7106	51.2328	33.759	86.2804	104.441	1.12782e-23	131.678	1.75971e-30	1.00258	0.158343
